# Improved workflow for untargeted metabolomics and NMR analysis of intracellular and extracellular metabolites isolated from Gram positive and Gram negative bacteria

**DOI:** 10.1101/2023.11.24.568533

**Authors:** Dean Frawley, Trinidad Velasco-Torrijos, Fiona Walsh

## Abstract

Metabolomics and Nuclear Magnetic Resonance (NMR) spectroscopy have proven to be useful for characterising key metabolome fluctuations in bacteria during stress responses to various environmental agents and antibiotics. However, a number of impediments to current workflows have led to the reduced use of these techniques in microbial research. In this study, we address these limitations and in response have developed a novel ^1^H NMR-based untargeted metabolomics workflow. This method is suitable for use with various bacterial species, reducing the workload in comparison to previously established workflows. Our protocol is simple and reproducible and allows for the isolation of both intracellular (IC) and extracellular (EC) metabolites simultaneously from both Gram (+) and Gram (-) species. This method has been shown to produce consistent results for the ESKAPE pathogens *Escherichia coli, Klebsiella pneumoniae, Enterococcus faecium* and *Staphylococcus aureus*. By using these data as a baseline, future studies involving a myriad of stress conditions can be compared to identify key metabolome differences in each species and to determine the mechanisms utilised by bacteria to respond to stress.
