## Supplementary Table S1 for "Improved workflow for untargeted metabolomics and NMR analysis of intracellular and extracellular metabolites isolated from Gram positive and Gram negative bacteria"

### Sheet: IC compounds detected in MG1655
M9 medium (after sodium periodate treatment)				MG1655 (1) IC		MG1655 (2) IC		MG1655 (3) IC		MG1655 (Combined reps) IC
Compound Name	Concentration (mM) 1ml	Concentration (mM) 20ml		Compound Name	Concentration (mM)	Compound Name	Concentration (mM)	Compound Name	Concentration (mM)	Compound Name	Average Concentration (mM)
Glycolate	0.787	15.74		Acetoin	0.3106	Acetoin	0.4044	Acetoin	0.7742	Acetoin	0.4964
Valine	0.3094	6.188		Acetone	0.2157	Acetone	0.2607	Acetone	0.299	Acetone	0.258467
Acetate	0.4487	8.974		Alanine	0.5387	Alanine	0.847	Alanine	1.9051	Alanine	1.09693
Levulinate	0.207	4.14		Betaine	0.3242	Betaine	0.4737	Betaine	0.7224	Betaine	0.506767
Formate	19.9147	398.294		Choline	0.0848	Choline	0.1323	Choline	0.1837	Choline	0.1336
Betaine	0.2826	5.652		Formate	9.3267	Formate	8.5465	Formate	14.1262	Formate	10.6665
Alanine	0.7053	14.106		Glycine	0.0985	Glycine	0.144	Glycine	0.2624	Glycine	0.1683
Isoleucine	0.2643	5.286		Hypoxanthine	0.3597	Hypoxanthine	0.547	Hypoxanthine	0.8671	Hypoxanthine	0.591267
				Imidazole	0.2572	Imidazole	0.3262	Imidazole	0.4489	Imidazole	0.3441
				Isoleucine	0.4135	Isoleucine	0.4135	Isoleucine	0.8205	Isoleucine	0.549167
				Lactate	0.3625	Lactate	2.1052	Lactate	0.5332	Lactate	1.0003
Red-Found in medium control				Leucine	0.3626	Leucine	0.334	Leucine	1.1423	Leucine	0.612967
Green-Found in all 3 replicates				Methylamine	1.447	Levulinate	0.3532	Methylamine	2.1104	Methylamine	1.75453
Black-Found in only 1 or 2 replicates				Phenylalanine	0.3064	Methylamine	1.7062	O-Phosphocholine	5.2835	Phenylalanine	0.501933
				Valine	0.2353	Phenylalanine	0.4772	Phenylalanine	0.7222	Valine	0.426967
						Valine	0.3599	Valine	0.6857
