## Supplementary Table S2 for "Improved workflow for untargeted metabolomics and NMR analysis of intracellular and extracellular metabolites isolated from Gram positive and Gram negative bacteria"

### Sheet: EC compounds detected in MG1655
M9 medium (after sodium periodate treatment)				MG1655 (1) EC		MG1655 (2) EC		MG1655 (3) EC		MG1655 (Combined reps) EC
Compound Name	Concentration (mM) 1ml	Concentration (mM) 20ml		Compound Name	Concentration (mM)	Compound Name	Concentration (mM)	Compound Name	Concentration (mM)	Compound Name	Average Concentration (mM)
Glycolate	0.787	15.74		1,3-Dihydroxyacetone	0.5091	1,3-Dihydroxyacetone	7.0635	2-Phenylpropionate	11.7778	2-Phenylpropionate	19.5957
Valine	0.3094	6.188		2-Phenylpropionate	27.0353	2-Phenylpropionate	19.9739	3-Hydroxybutyrate	0.4351	3-Hydroxybutyrate	29.1528
Acetate	0.4487	8.974		3-Hydroxybutyrate	45.4106	3-Hydroxybutyrate	41.6128	3-Hydroxyisovalerate	2.9265	3-Hydroxyisovalerate	1.82757
Levulinate	0.207	4.14		3-Hydroxyisovalerate	0.2775	3-Hydroxyisovalerate	2.2787	4-Aminobutyrate	4.7461	Alanine	155.9
Formate	19.9147	398.294		Alanine	180.696	4-Aminobutyrate	3.0914	Alanine	155.988	Betaine	28.0587
Betaine	0.2826	5.652		Betaine	37.8814	Alanine	131.016	Betaine	23.8863	Cystathionine	17.4582
Alanine	0.7053	14.106		Cystathionine	42.9615	Betaine	22.4083	Cystathionine	1.8208	Formate	309.061
Isoleucine	0.2643	5.286		Formate	320.76	Cystathionine	7.5924	Formate	278.667	Fucose	29.1144
				Fucose	23.6387	Formate	327.755	Fucose	40.3197	Glucose	147.806
				Glucose	179.43	Fucose	23.3847	Glucose	194.789	Glycine	17.3212
				Glycine	34.5734	Glucose	69.1985	Glycine	11.7868	Glycolate	19.6477
Red-Found in medium control				Glycolate	32.8086	Glycine	5.6033	Glycolate	23.1766	Homoserine	21.3268
Green-Found in all 3 replicates				Homoserine	45.1002	Glycolate	2.9579	Homoserine	9.5448	Hypoxanthine	1.93517
Black-Found in only 1 or 2 replicates				Hypoxanthine	2.3361	Homoserine	9.3355	Hypoxanthine	1.7595	Isoleucine	16.847
				Isocitrate	12.3835	Hypoxanthine	1.7099	Isoleucine	14.4765	Leucine	28.2406
				Isoleucine	28.0587	Isoleucine	8.0057	Leucine	35.6438	Phenylalanine	7.8853
				Leucine	20.3258	Leucine	28.7522	Phenylalanine	5.8133	Pyridoxine	21.8685
				Phenylalanine	7.1599	Phenylalanine	10.6827	Pyridoxine	19.1635	Pyroglutamate	36.4943
				Pyridoxine	25.4631	Propylene glycol	1.5158	Pyroglutamate	54.9006	Tartrate	3.54827
				Pyroglutamate	49.2436	Pyridoxine	20.9789	Pyruvate	5.3035	Thymine	41.5315
				Tartrate	4.7128	Pyroglutamate	5.3388	Tartrate	4.2469	Valine	20.0564
				Thymine	0.9224	Pyruvate	2.6632	Thymine	1.4163
				Valine	24.6843	Tartrate	1.6851	Valine	28.9152
						Thymine	122.256
						Valine	6.5696
