## Supplementary Table S3 for "Improved workflow for untargeted metabolomics and NMR analysis of intracellular and extracellular metabolites isolated from Gram positive and Gram negative bacteria"

### Sheet: IC compounds in NCTC418
M9 medium (after sodium periodate treatment)				NCTC418 (1) IC		NCTC418 (2) IC		NCTC418 (3) IC		NCTC418 (Combined reps) IC
Compound Name	Concentration (mM) 1ml	Concentration (mM) 20ml		Compound Name	Concentration (mM)	Compound Name	Concentration (mM)	Compound Name	Concentration (mM)	Compound Name	Average Concentration (mM)
Glycolate	0.787	15.74		1,3-Dihydroxyacetone	0.3097	Acetoin	0.61	Acetoin	0.9495	Acetoin	0.7166
Valine	0.3094	6.188		Acetoin	0.5903	Acetone	0.3103	Acetone	0.484	Acetone	0.315567
Acetate	0.4487	8.974		Acetone	0.1524	Alanine	0.9478	Alanine	2.1872	Alanine	1.3641
Levulinate	0.207	4.14		Alanine	0.9573	Betaine	0.6921	Betaine	0.7404	Betaine	0.6366
Formate	19.9147	398.294		Betaine	0.4773	Formate	11.3479	Creatinine	0.4964	Formate	12.5291
Betaine	0.2826	5.652		Creatinine	0.2192	Hypoxanthine	0.4969	Formate	13.8434	Hypoxanthine	0.4164
Alanine	0.7053	14.106		Formate	12.396	Isoleucine	0.8204	Hypoxanthine	0.4751	Isoleucine	1.04563
Isoleucine	0.2643	5.286		Hypoxanthine	0.2772	Lactate	0.67	Isoleucine	2.0041	Lactate	1.28717
				Isoleucine	0.3124	Leucine	1.6337	Lactate	2.626	Leucine	1.1238
				Lactate	0.5655	N-Acetylcysteine	1.8757	Leucine	1.1725	N-Acetylcysteine	1.97887
				Leucine	0.5652	O-Phosphocholine	0.4401	Levulinate	0.8476	O-Phosphocholine	0.379333
Red-Found in medium control				Levulinate	0.6033	Phenylalanine	1.3721	N-Acetylcysteine	2.5096	Phenylalanine	1.06517
Green-Found in all 3 replicates				N-Acetylcysteine	1.5513	Threonine	0.7272	O-Phosphocholine	0.6311	Threonine	0.886833
Black-Found in only 1 or 2 replicates				O-Phosphocholine	0.0668	Valine	0.577	Phenylalanine	1.3279	Valine	0.6209
				Phenylalanine	0.4955			Threonine	1.2858
				Pyroglutamate	0.7775			Valine	0.9045
				Threonine	0.6475
				Uracil	0.2196
				Valine	0.3812
