## Supplementary Table S4 for "Improved workflow for untargeted metabolomics and NMR analysis of intracellular and extracellular metabolites isolated from Gram positive and Gram negative bacteria"

### Sheet: EC compounds in NCTC418
M9 medium (after sodium periodate treatment)				NCTC418 (1) EC		NCTC418 (2) EC		NCTC418 (3) EC		NCTC418 (Combined reps) EC
Compound Name	Concentration (mM) 1ml	Concentration (mM) 20ml		Compound Name	Concentration (mM)	Compound Name	Concentration (mM)	Compound Name	Concentration (mM)	Compound Name	Average Concentration (mM)
Glycolate	0.787	15.74		1,3-Dimethylurate	12.5132	1,3-Dimethylurate	8.7395	1,3-Dimethylurate	11.6579	1,3-Dimethylurate	10.9702
Valine	0.3094	6.188		2-Hydroxyisobutyrate	7.6051	2-Hydroxyisobutyrate	5.2753	2-Hydroxyisobutyrate	6.9842	2-Hydroxyisobutyrate	6.62153
Acetate	0.4487	8.974		Alanine	62.2573	Alanine	88.9527	Alanine	63.4413	Alanine	71.5504
Levulinate	0.207	4.14		Betaine	31.9501	Betaine	17.4675	Betaine	25.2234	Betaine	24.8803
Formate	19.9147	398.294		Creatine	3.6076	Creatine	20.3726	Creatine	3.0743	Creatine	9.01817
Betaine	0.2826	5.652		Creatine phosphate	3.4297	Creatine phosphate	41.362	Creatine phosphate	27.7146	Creatine phosphate	24.1688
Alanine	0.7053	14.106		Cystathionine	36.0302	Cystathionine	17.5734	Cystathionine	27.7227	Cystathionine	27.1088
Isoleucine	0.2643	5.286		Formate	367.177	Formate	353.542	Formate	412.771	Formate	377.83
				Fucose	2065.33	Fucose	73.1103	Fucose	6.1546	Fucose	714.865
				Glucose	28.4373	Glucose	21.9381	Glucose	49.0949	Glucose	33.1568
				Hypoxanthine	2.9806	Hypoxanthine	1.5823	Hypoxanthine	1.2222	Hypoxanthine	1.92837
Red-Found in medium control				Isobutyrate	42.927	Isobutyrate	55.8191	Isobutyrate	10.4248	Isobutyrate	36.3903
Green-Found in all 3 replicates				Isoleucine	9.2532	Isoleucine	27.6268	Isoleucine	15.3066	Isoleucine	17.3955
Black-Found in only 1 or 2 replicates				Leucine	36.4476	Lactate	17.2328	Lactate	29.8999	Leucine	32.6792
				Methanol	1.007	Leucine	40.5685	Leucine	21.0215	Methanol	1.1036
				Phenylalanine	9.3172	Methanol	1.2962	Methanol	1.0076	Phenylalanine	9.95413
				Pyridoxine	1.3547	Phenylalanine	10.1485	Phenylalanine	10.3967	Pyridoxine	13.2067
				Pyroglutamate	25.3416	Pyridoxine	18.9433	Pyridoxine	19.322	Pyroglutamate	39.3072
				Tiglylglycine	6.8079	Pyroglutamate	62.7847	Pyroglutamate	29.7954	Trimethylamine N-oxide	7.42237
				Trimethylamine N-oxide	5.1111	Trimethylamine N-oxide	14.2149	Trimethylamine N-oxide	2.9411	Valine	26.9611
				Valine	22.8443	Valine	38.2229	Valine	19.8162
