## Supplementary Table S5 for "Improved workflow for untargeted metabolomics and NMR analysis of intracellular and extracellular metabolites isolated from Gram positive and Gram negative bacteria"

### Sheet: IC compounds in NCTC13169
M9 medium (after sodium periodate treatment)				NCTC13169 (1) IC		NCTC13169 (2) IC		NCTC13169 (3) IC		NCTC13169 (Combined reps) IC
Compound Name	Concentration (mM) 1ml	Concentration (mM) 20ml		Compound Name	Concentration (mM)	Compound Name	Concentration (mM)	Compound Name	Concentration (mM)	Compound Name	Average Concentration (mM)
Glycolate	0.787	15.74		2-Phenylpropionate	6.4421	2-Phenylpropionate	1.8306	2-Phenylpropionate	8.4465	2-Phenylpropionate	5.57307
Valine	0.3094	6.188		Acetoin	2.1241	Acetoin	3.3031	Acetoin	8.4094	Acetoin	4.6122
Acetate	0.4487	8.974		Acetone	0.9468	Acetone	1.4582	Acetone	0.9569	Acetone	1.12063
Levulinate	0.207	4.14		Alanine	1.1796	Alanine	1.1564	Alanine	1.1037	Alanine	1.14657
Formate	19.9147	398.294		Betaine	2.014	Betaine	4.1222	Betaine	2.4399	Betaine	2.8587
Betaine	0.2826	5.652		Formate	14.5105	Formate	10.4915	Formate	12.879	Formate	12.627
Alanine	0.7053	14.106		Hypoxanthine	0.5357	Hypoxanthine	0.642	Glycine	0.225	Hypoxanthine	0.516833
Isoleucine	0.2643	5.286		Isoleucine	1.1426	Isoleucine	1.0702	Hypoxanthine	0.3728	Isoleucine	0.927567
				Leucine	2.7184	Leucine	1.7467	Isoleucine	0.5699	Leucine	1.72563
				N-Acetylcysteine	1.9131	N-Acetylcysteine	1.644	Leucine	0.7118	N-Acetylcysteine	1.7977
				Phenylalanine	0.4609	Phenylalanine	1.4026	N-Acetylcysteine	1.836	Phenylalanine	0.833167
Red-Found in medium control				Pyroglutamate	4.0618	Pyroglutamate	4.5103	Phenylalanine	0.636	Pyroglutamate	3.62287
Green-Found in all 3 replicates				Threonine	20.1069	Threonine	21.844	Pyroglutamate	2.2965	Threonine	18.7566
Black-Found in only 1 or 2 replicates				Trimethylamine N-oxide	2.794	Trimethylamine N-oxide	2.4693	Threonine	14.319	Trimethylamine N-oxide	2.36233
				Valine	0.8038	Valine	0.7366	Trimethylamine N-oxide	1.8237	Valine	0.6197
								Valine	0.3187
