## Supplementary Table S6 for "Improved workflow for untargeted metabolomics and NMR analysis of intracellular and extracellular metabolites isolated from Gram positive and Gram negative bacteria"

### Sheet: EC compounds in NCTC13169
M9 medium (after sodium periodate treatment)					NCTC13169 (1) EC		NCTC13169 (2) EC		NCTC13169 (3) EC		NCTC13169 (Combined reps) EC
Compound Name	Concentration (mM) 1ml	Concentration (mM) 20ml			Compound Name	Concentration (mM)	Compound Name	Concentration (mM)	Compound Name	Concentration (mM)	Compound Name	Average Concentration (mM)
Glycolate	0.787	15.74			1,3-Dimethylurate	10.9463	1,3-Dimethylurate	12.4888	1,3-Dimethylurate	6.1819	1,3-Dimethylurate	9.87233
Valine	0.3094	6.188			2'-Deoxyuridine	55.9515	2'-Deoxyuridine	26.2905	2'-Deoxyuridine	33.5272	2'-Deoxyuridine	38.5897
Acetate	0.4487	8.974			2-Hydroxyisobutyrate	14.3498	2-Hydroxyisobutyrate	94.2525	2-Hydroxyisobutyrate	71.2646	2-Hydroxyisobutyrate	59.9556
Levulinate	0.207	4.14			3-Hydroxybutyrate	575.152	3-Hydroxybutyrate	16.3824	3-Hydroxybutyrate	362.397	3-Hydroxybutyrate	317.977
Formate	19.9147	398.294			5-Aminopentanoate	13.6448	3-Methyl-2-oxovalerate	4.0822	5-Aminopentanoate	24.2267	5-Aminopentanoate	17.739
Betaine	0.2826	5.652			Acetamide	6.0354	5-Aminopentanoate	15.3456	Acetate	43.1585	Acetate	27.259
Alanine	0.7053	14.106			Acetate	37.0976	Acetate	1.521	Alanine	60.7415	Alanine	95.3051
Isoleucine	0.2643	5.286			Acetoin	267.773	Alanine	117.379	Betaine	22.6135	Betaine	17.9798
					Alanine	107.795	Aspartate	15.0373	Carnitine	22.523	Carnitine	27.3202
					Betaine	12.2724	Betaine	19.0535	Cystathionine	41.4122	Cystathionine	27.7294
					Carnitine	33.0838	Carnitine	26.3539	Formate	226.451	Formate	217.068
Red-Found in medium control					Cystathionine	13.6588	Cystathionine	28.1171	Fucose	57.9987	Fucose	89.661
Green-Found in all 3 replicates					Formate	239.471	Formate	185.283	Glucose	112.317	Glucose	75.3468
Black-Found in only 1 or 2 replicates					Fucose	34.4698	Fucose	176.514	Isoleucine	31.2565	Isoleucine	23.0479
					Glucose	21.2873	Glucose	92.4359	Leucine	19.6736	Leucine	40.2543
					Isoleucine	9.5014	Hypoxanthine	1.4255	Pantothenate	43.8318	Pantothenate	30.1805
					Leucine	83.323	Isocitrate	15.2492	Phenylalanine	13.3984	Phenylalanine	15.4375
					Pantothenate	39.1274	Isoleucine	28.3857	Pyridoxine	7.1471	Pyridoxine	7.02263
					Phenylalanine	15.562	Leucine	17.7662	Tartrate	3.8996	Tartrate	8.26977
					Pyridoxine	1.7315	Pantothenate	7.5822	Taurine	41.5948	Taurine	34.3459
					Tartrate	4.0317	Phenylalanine	17.3521	Threonine	278.678	Threonine	171.106
					Taurine	41.9194	Pyridoxine	12.1893	Valine	17.9873	Valine	25.7235
					Threonine	19.9913	Tartrate	16.878
					Valine	35.4091	Taurine	19.5236
							Threonine	214.648
							Valine	23.7742
