## Supplementary Table S7 for "Improved workflow for untargeted metabolomics and NMR analysis of intracellular and extracellular metabolites isolated from Gram positive and Gram negative bacteria"

### Sheet: IC compounds in NCTC8325
M9 medium (after sodium periodate treatment)					NCTC8325 (1) IC		NCTC8325 (2) IC		NCTC8325 (3) IC		NCTC8325 (Combined reps) IC
Compound Name	Concentration (mM) 1ml	Concentration (mM) 20ml			Compound Name	Concentration (mM)	Compound Name	Concentration (mM)	Compound Name	Concentration (mM)	Compound Name	Average Concentration (mM)
Glycolate	0.787	15.74			2-Phenylpropionate	0.471	2-Phenylpropionate	0.5746	2-Phenylpropionate	0.5178	2-Phenylpropionate	0.521133
Valine	0.3094	6.188			Acetoin	0.365	Acetoin	1.6764	Acetoin	1.1767	Acetoin	1.0727
Acetate	0.4487	8.974			Acetone	0.2014	Acetone	0.2999	Acetone	0.3803	Acetone	0.293867
Levulinate	0.207	4.14			Alanine	0.6338	Alanine	2.1699	Alanine	1.234	Alanine	1.3459
Formate	19.9147	398.294			Betaine	3.5205	Betaine	3.9821	Betaine	4.5589	Betaine	4.0205
Betaine	0.2826	5.652			Formate	16.4757	Formate	20.2657	Formate	16.4527	Formate	17.7314
Alanine	0.7053	14.106			Hypoxanthine	0.7684	Hypoxanthine	1.3769	Hypoxanthine	1.3484	Hypoxanthine	1.16457
Isoleucine	0.2643	5.286			Isoleucine	0.1535	Isoleucine	1.2761	Isoleucine	0.963	Isoleucine	0.797533
					Lactate	0.4894	Lactate	0.5685	Lactate	0.7346	Lactate	0.5975
					Leucine	0.4641	Leucine	1.6342	Leucine	1.6192	Leucine	1.23917
					N-Acetylcysteine	0.4541	N-Acetylcysteine	1.1786	N-Acetylcysteine	3.2547	N-Acetylcysteine	1.62913
Red-Found in medium control					Phenylalanine	0.4328	O-Phosphocholine	8.73	O-Phosphocholine	10.3236	Phenylalanine	0.9597
Green-Found in all 3 replicates					Tartrate	0.8322	Phenylalanine	0.7196	Phenylalanine	1.7267	Threonine	0.620033
Black-Found in only 1 or 2 replicates					Threonine	0.3026	Threonine	0.5381	Threonine	1.0194	Valine	0.346733
					Valine	0.1299	Valine	0.3935	Valine	0.5168
