## Supplementary Table S8 for "Improved workflow for untargeted metabolomics and NMR analysis of intracellular and extracellular metabolites isolated from Gram positive and Gram negative bacteria"

### Sheet: EC compounds in NCTC8325
M9 medium (after sodium periodate treatment)					NCTC8325 (1) EC		NCTC8325 (2) EC		NCTC8325 (3) EC		NCTC8325 (Combined reps) EC
Compound Name	Concentration (mM) 1ml	Concentration (mM) 20ml			Compound Name	Concentration (mM)	Compound Name	Concentration (mM)	Compound Name	Concentration (mM)	Compound Name	Average Concentration (mM)
Glycolate	0.787	15.74			1,3-Dimethylurate	24.8062	1,3-Dimethylurate	11.5895	1,3-Dimethylurate	30.4166	1,3-Dimethylurate	22.2708
Valine	0.3094	6.188			2-Hydroxyisobutyrate	13.1403	2-Hydroxyisobutyrate	9.2656	2-Hydroxyisobutyrate	12.7967	2-Hydroxyisobutyrate	11.7342
Acetate	0.4487	8.974			3-Phenylpropionate	14.1128	3-Phenylpropionate	4.8403	3-Phenylpropionate	14.1009	3-Phenylpropionate	11.018
Levulinate	0.207	4.14			Acetate	59.2613	Acetate	74.3558	Acetate	51.2358	Acetate	61.6176
Formate	19.9147	398.294			Acetoin	35.4021	Alanine	34.4999	Alanine	54.6469	Alanine	41.8882
Betaine	0.2826	5.652			Alanine	36.5179	Betaine	41.9274	Betaine	17.9471	Betaine	33.1375
Alanine	0.7053	14.106			Betaine	39.5381	Cadaverine	5.9462	Cadaverine	7.379	Cadaverine	7.35113
Isoleucine	0.2643	5.286			Cadaverine	8.7282	Creatine	2.1663	Creatine	4.4314	Creatine	4.10737
					Creatine	5.7244	Creatine phosphate	3.0767	Creatine phosphate	4.1974	Creatine phosphate	4.13627
					Creatine phosphate	5.1347	Formate	283.235	Formate	248.434	Formate	276.161
					Formate	296.814	Fucose	88.7242	Fucose	150.402	Fucose	107.486
Red-Found in medium control					Fucose	83.331	Gluconate	36.5421	Gluconate	45.6573	Gluconate	38.743
Green-Found in all 3 replicates					Gluconate	34.0297	Glucose	176.241	Glucose	363.832	Glucose	264.594
Black-Found in only 1 or 2 replicates					Glucose	253.709	Glutamate	35.8899	Glutamate	61.6614	Glutamate	37.4832
					Glutamate	14.8982	Guanidinosuccinate	34.4278	Hypoxanthine	1.1176	Hypoxanthine	2.21507
					Hypoxanthine	3.065	Hypoxanthine	2.4626	Isoleucine	20.7807	Isoleucine	17.1058
					Imidazole	8.5795	Isoleucine	23.2393	Leucine	36.7069	Leucine	25.8985
					Isoleucine	7.2974	Leucine	18.682	Phenylalanine	10.6435	Phenylalanine	7.95897
					Leucine	22.3066	Phenylalanine	9.681	Pyridoxine	7.0285	Pyridoxine	7.5037
					Phenylalanine	3.5524	Pyridoxine	8.3848	Pyroglutamate	51.6926	Succinate	3.79403
					Pyridoxine	7.0978	Pyroglutamate	28.7219	Succinate	5.553	Taurine	41.814
					Succinate	1.9505	Succinate	3.8786	Taurine	53.0248	Trimethylamine N-oxide	3.02613
					Taurine	69.9256	Taurine	2.4917	Trimethylamine N-oxide	3.9461	Tropate	22.623
					Trimethylamine N-oxide	3.321	Trimethylamine N-oxide	1.8113	Tropate	23.1665	Valine	22.6808
					Tropate	8.237	Tropate	36.4654	Valine	31.9047
					Valine	14.1931	Valine	21.9446
